# CBFA2T3–GLIS2 establishes transcriptionally permissive enhancer hypermethylation associated with venetoclax response in pediatric AML

**DOI:** 10.64898/2026.10.01.756000

**Authors:** Arundhati Chavan, Rhonda Ries, Pritam Biswas, Jason E Farrar, Soheil Meshinchi, Samrat Roy Choudhury

## Abstract

CBFA2T3-GLIS2 (C/G) defines a high-risk pediatric AML subtype in which *de novo* enhancer rewiring sustains an aggressive leukemic transcriptional state. The early epigenomic mechanisms reinforcing this program and linking it to leukemic survival remain incompletely defined. Here, we identify enhancer-proximal hypermethylation as a noncanonical, transcription-permissive feature of C/G AML. Using primary C/G-positive AML samples and a developmentally relevant C/G-transformed cord blood hematopoietic stem/progenitor cell model, we integrated DNA methylation, chromatin state, fusion occupancy, and gene expression across early and leukemia-stage contexts. Early C/G-associated hypermethylated regions localized near H3K27ac/H3K4me1-marked active or primed cis-regulatory elements, were enriched for ERG/ETS-like motifs, and showed related architecture in leukemia-stage contexts. *DNMT3B* was prominently increased in C/G contexts, and its loss selectively altered methylation-associated gene expression without measurably changing global 5mC. Genetic DNMT3B loss increased venetoclax sensitivity in vitro, while pharmacologic DNMT3B inhibition with Nanaomycin-A similarly enhanced venetoclax response. During venetoclax treatment, DNMT3B-deficient xenografts showed reduced disease burden and prolonged survival. To assess whether this interaction extended to clinically used hypomethylating agents, azacitidine or decitabine plus venetoclax induced apoptosis-related transcriptional programs and mitochondrial depolarization. These findings identify hypermethylated active cis-regulatory elements as C/G-associated states linked to transcriptional dysregulation and venetoclax response.
