## Supplementary material for "CBFA2T3–GLIS2 establishes transcriptionally permissive enhancer hypermethylation associated with venetoclax response in pediatric AML": Figure 1 supplementary table

### Sheet: README
Workbook	Figure 1 supplementary/source tables
Manuscript section	C/G-positive pAML is marked by DNMT3B upregulation and promoter-biased DNA hypermethylation
Table S1	TARGET/COG pAML cohort and survival summary for Fig. 1A-B.
Table S2A	Direction-level C/G occupancy overlap with patient DMCs for Fig. 1D.
Table S2B	Annotation-stratified C/G occupancy enrichment among patient DMCs for Fig. 1E.
Table S3	DNMT/TET/UHRF1 expression source data for Fig. 1F. Values are log2FC versus NBM.

### Sheet: Table_S1_Cohort_survival
Supplementary Table S1. TARGET/COG pAML cohort and survival summary for Figure 1A-B.
Overall survival was calculated from diagnosis to death or last follow-up and compared by Kaplan–Meier analysis with log-rank testing.
C/G total cohort size for subtype distribution was n=40; evaluable OS data were available for n=36.
Molecular_group	n_total_or_group	n_evaluable_OS	Missing_OS	FAB_distribution	Median_OS_months	Five_year_OS_percent	Global_logrank_P	Figure_panel	Notes
CBFA2T3–GLIS2	40	36	4	43% M7/AMKL; 57% non-M7	17.2	23.5	<0.001	Fig. 1A-B	Four C/G+ cases lacked OS data and were excluded from survival analysis.
CBFB–MYH11	106						<0.001	Fig. 1B	Survival curve comparator group.
RUNX1–RUNX1T1	148						<0.001	Fig. 1B	Survival curve comparator group.
KMT2A-r AML	196						<0.001	Fig. 1B	Survival curve comparator group.
None / no indicated major fusion	326						<0.001	Fig. 1B	Survival curve comparator group.

### Sheet: Table_S2A_DMC_direction
Supplementary Table S2A. Direction-level overlap of patient DMCs with M07e C/G-bound regions.
DMCs were defined from C/G+ pAML versus NBM using |Δβ| ≥ 0.05.
High-confidence C/G-bound regions were defined from M07e CBFA2T3/GLIS2 CUT&RUN maps after exclusion of N-terminal GLIS2 negative-control peaks.
DMC_direction	C_G_bound_DMCs	DMCs_not_C_G_bound	NonDMC_C_G_bound_CpGs	NonDMCs_not_C_G_bound	Total_DMCs	Total_C_G_bound_tested_CpGs	Odds_ratio	Fisher_P_enrichment	Fisher_P_depletion	Percent_DMCs_C_G_bound	Percent_all_tested_CpGs_C_G_bound	Figure_panel
Hypermethylated	1566	75920	4444	622028	77486	6010	2.88716	1.35749e-233	1	2.02101	0.853744	Fig. 1D
Hypomethylated	93	154378	5917	543570	154471	6010	0.055342	1	0	0.060205	0.853744	Fig. 1D

### Sheet: Table_S2B_DMC_annotation
Supplementary Table S2B. Annotation-stratified C/G-bound DMC enrichment for Figure 1E.
Odds ratios and confidence intervals correspond to overlap of C/G-bound regions with each DMC class.
Fisher_P_enrichment tests enrichment of each DMC class in C/G-bound regions relative to all QC-passed tested CpGs.
DMC_class	Methylation_direction	C_G_bound_DMCs	Total_DMCs	Percent_DMCs_C_G_bound	Odds_ratio	CI_lower_95	CI_upper_95	Fisher_P_enrichment	Figure_panel
Hyper promoter	Hypermethylated	1411	43485	3.2448	4.78267	4.526	5.054	0	Fig. 1E
Hyper gene body	Hypermethylated	116	26640	0.435435	0.498202	0.416	0.596	1	Fig. 1E
Hyper intergenic	Hypermethylated	39	7361	0.529819	0.616071	0.449	0.846	0.999543	Fig. 1E
Hypo promoter	Hypomethylated	34	47668	0.071327	0.077674	0.055	0.11	1	Fig. 1E
Hypo gene body	Hypomethylated	45	80161	0.056137	0.058177	0.043	0.078	1	Fig. 1E
Hypo intergenic	Hypomethylated	14	26642	0.052549	0.058865	0.035	0.099	1	Fig. 1E

### Sheet: Table_S3_Fig1F_expression
Supplementary Table S3. DNMT/TET/UHRF1 expression source data for Figure 1F.
Expression values are shown as log2 fold-change relative to normal bone marrow and were used to generate the Figure 1F heatmap.
Gene	inv(16); CBFA2T3-GLIS2	t(8;21)	t(9;11)	t(6;11)	t(11;12)	t(11;19)	inv(16); CBFB–MYH11	Notes
DNMT3B	1.6889	-0.801419	-0.149343	0.601944	0.971958	-0.0402226	-1.91224	Log2FC vs NBM used for Fig. 1F heatmap.
DNMT3A	0.274956	0.304242	-0.0382143	-0.0559472	0.161228	-0.246619	0.325352	Log2FC vs NBM used for Fig. 1F heatmap.
DNMT1	0.298473	-0.71243	-0.058487	-0.322145	-0.128084	-0.527498	-0.257581	Log2FC vs NBM used for Fig. 1F heatmap.
TET1	-2.25717	0.363131	-0.403722	-0.578581	-0.399398	-1.28726	-0.696914	Log2FC vs NBM used for Fig. 1F heatmap.
TET2	-0.249273	0.0817325	0.0189936	-0.301268	-0.372954	-0.216405	0.414834	Log2FC vs NBM used for Fig. 1F heatmap.
TET3	-0.662332	-0.459695	-0.376773	-0.788202	-0.340317	-0.352238	0.0162822	Log2FC vs NBM used for Fig. 1F heatmap.
UHRF1	-0.310086	-0.894144	-0.567163	-0.739161	-1.3375	-0.757145	0.0434446	Log2FC vs NBM used for Fig. 1F heatmap.
