## Supplementary material for "CBFA2T3–GLIS2 establishes transcriptionally permissive enhancer hypermethylation associated with venetoclax response in pediatric AML": Figure 2 supplementary table

### Sheet: README
Workbook	Figure 2 supplementary/source tables
Manuscript section	A developmental UCB-HSPC system captures early patient-conserved C/G transcriptional programs
Table S4	Patient/UCB DEG overlap and concordance summary for Fig. 2E.
Table S5A	Preranked GSEA source values for concordantly upregulated shared DEGs in Fig. 2F-G.
Table S5B	MSigDB Hallmark enrichment source values for concordantly upregulated shared DEGs in Fig. 2H.
Note	No supplementary figure is recommended for Fig. 2 unless replicate-level flow or growth quantification is added.

### Sheet: Table_S4_DEG_overlap
Supplementary Table S4. Patient/UCB DEG overlap and concordance summary for Figure 2E.
Patient comparison: C/G+ pAML versus normal bone marrow (NBM).
UCB comparison: C/G-transformed UCB-CD34+ cells versus GFP-transduced UCB-CD34+ controls.
Analysis	Comparison_or_category	Count	DEG_threshold	Figure_panel	Notes
Patient-only DEGs	C/G+ pAML vs NBM only	2181	|log2FC| ≥ 1.5 and adjusted P < 0.05	Fig. 2E	DEGs detected only in the patient comparison.
Shared DEGs	Overlap between patient and UCB comparisons	2929	|log2FC| ≥ 1.5 and adjusted P < 0.05	Fig. 2E	DEGs shared between C/G+ pAML vs NBM and C/G-transformed UCB vs GFP-UCB.
UCB-only DEGs	C/G-transformed UCB-CD34+ vs GFP-transduced UCB-CD34+ only	7334	|log2FC| ≥ 1.5 and adjusted P < 0.05	Fig. 2E	DEGs detected only in the UCB model comparison.
Shared DEG direction	Concordantly upregulated	377	|log2FC| ≥ 1.5 and adjusted P < 0.05	Fig. 2E	Upregulated in both patient and UCB comparisons.
Shared DEG direction	Concordantly downregulated	2245	|log2FC| ≥ 1.5 and adjusted P < 0.05	Fig. 2E	Downregulated in both patient and UCB comparisons.
Shared DEG direction	Discordant directionality	307	|log2FC| ≥ 1.5 and adjusted P < 0.05	Fig. 2E	Opposite direction of differential expression between patient and UCB comparisons.

### Sheet: Table_S5A_GSEA_common_up
Supplementary Table S5A. Preranked GSEA source values for Figure 2F-G.
The concordantly upregulated shared DEG set was tested against patient and UCB ranked transcriptomes.
Gene_set	Ranked_dataset	NES	Nominal_P_value	FDR	Figure_panel	Notes
Concordantly upregulated shared DEGs	C/G+ pAML patient ranked transcriptome	7.19	1.42e-173	not shown	Fig. 2F	Genes ranked by signed significance metric from log2FC and P value.
Concordantly upregulated shared DEGs	C/G-transformed UCB ranked transcriptome	21.3	1.27e-173	not shown	Fig. 2G	Genes ranked by signed significance metric from log2FC and P value.

### Sheet: Table_S5B_Hallmark_common_up
Supplementary Table S5B. MSigDB Hallmark enrichment for concordantly upregulated shared DEGs.
Hallmark enrichment was assessed for concordantly upregulated shared DEGs between patient and UCB comparisons.
Displayed Figure 2H pathways are marked in the Notes column; additional significant pathways are retained for source transparency.
Pathway	Overlap_n	P_value	Adjusted_P_value	Overlap_genes	Notes
HALLMARK_P53_PATHWAY	11	2.8e-05	0.000694	BMP2,ABHD4,KRT17,RGS16,CCND2,FDXR,PHLDA3,ZBTB16,ZMAT3,SESN1,CDKN2A	Displayed in Fig. 2H
HALLMARK_IL2_STAT5_SIGNALING	10	0.000129573	0.00215956	BMP2,TGM2,RGS16,CCND2,ECM1,HOPX,CSF2,S100A1,DHRS3,NRP1	Displayed in Fig. 2H
HALLMARK_KRAS_SIGNALING_UP	8	0.00243057	0.0211914	MYCN,BMP2,USH1C,RGS16,CCND2,PRKG2,CSF2,NRP1	Displayed in Fig. 2H
HALLMARK_INFLAMMATORY_RESPONSE	8	0.002667	0.021191	RGS16,GP1BA,BST2,GPC3,HPN,CD69,CD70,AXL	Displayed in Fig. 2H
HALLMARK_APOPTOSIS	7	0.002967	0.021191	KRT18,BMP2,CCND2,FDXR,BIK,CCNA1,CD69	Displayed in Fig. 2H
HALLMARK_ESTROGEN_RESPONSE_EARLY	12	5e-06	0.000225	KRT18,GREB1,KRT8,TGM2,MAST4,SLC37A1,SLC24A3,KCNK5,RHOBTB3,MPPED2,DHRS3,AR	Additional enriched Hallmark pathway in source data
HALLMARK_KRAS_SIGNALING_DN	8	0.00194195	0.0211914	TNNI3,GP1BA,COL2A1,CKM,SLC30A3,ZBTB16,CCNA1,GPRC5C	Additional enriched Hallmark pathway in source data
HALLMARK_COAGULATION	6	0.005578	0.034861	APOC2,GP1BA,DUSP14,SERPING1,S100A1,HPN	Additional enriched Hallmark pathway in source data
