## Supplementary material for "CBFA2T3–GLIS2 establishes transcriptionally permissive enhancer hypermethylation associated with venetoclax response in pediatric AML": Figure 3 supplementary table

### Sheet: README
Workbook	Figure 3 supplementary/source tables
Manuscript section	C/G induces early methylation-linked active regulatory remodeling in UCB-HSPCs
Table S6A	C/G-induced DMR genomic distribution for Fig. 3A.
Table S6B	Classification of DMR-linked differentially expressed genes by developmental and leukemia-stage methylation context.
Table S6C	Region-aware DNAm-expression pattern counts for Fig. 3C.
Table S6D	Representative gene-level DNAm-expression matrix for Fig. 3E.
Table S6E	Histone CUT&RUN remodeling summary for Fig. 3F-I.
Table S6F	H3K27ac/H3K4me1 peak-proximal hyper-DMR distance bins for Fig. 3J.

### Sheet: Table_S6A_DMR_distribution
Supplementary Table S6A. Genomic distribution of C/G-induced DMRs in UCB-HSPCs.
DMRs were identified from C/G-transformed UCB-HSPCs versus GFP-transduced controls by methyl-enrichment enzymatic methyl sequencing.
Values correspond to Fig. 3A.
DMR_direction	Annotation	DMR_count	Total_DMRs_in_class	Fraction	Percent	Figure_panel
Hypermethylated in C/G	Promoter	1923	4662	0.412484	41.25	Fig. 3A
Hypermethylated in C/G	Intron	1269	4662	0.272201	27.22	Fig. 3A
Hypermethylated in C/G	Exon	443	4662	0.095024	9.5	Fig. 3A
Hypermethylated in C/G	5' UTR	15	4662	0.003218	0.32	Fig. 3A
Hypermethylated in C/G	3' UTR	195	4662	0.041828	4.18	Fig. 3A
Hypermethylated in C/G	Downstream	9	4662	0.001931	0.19	Fig. 3A
Hypermethylated in C/G	Distal intergenic	808	4662	0.173316	17.33	Fig. 3A
Hypomethylated in C/G	Promoter	7084	24093	0.293947	29.4	Fig. 3A
Hypomethylated in C/G	Intron	8459	24093	0.351017	35.1	Fig. 3A
Hypomethylated in C/G	Exon	2337	24093	0.096999	9.7	Fig. 3A
Hypomethylated in C/G	5' UTR	73	24093	0.00303	0.3	Fig. 3A
Hypomethylated in C/G	3' UTR	1339	24093	0.055576	5.56	Fig. 3A
Hypomethylated in C/G	Downstream	47	24093	0.001951	0.2	Fig. 3A
Hypomethylated in C/G	Distal intergenic	4764	24093	0.197734	19.77	Fig. 3A

### Sheet: Table_S6B_Target_classes
Supplementary Table S6B. Classification of DMR-linked differentially expressed genes by developmental and leukemia-stage methylation context.
Classification of DMR-linked differentially expressed genes by developmental and leukemia-stage methylation context.
The category labels reflect the corrected Figure 3B donut plot.
Category	Count	Total	Fraction	Percent	Label	Figure_panel	Notes
UCB-specific early	3449	4151	0.830884	83.1	3449 (83.1%)	Fig. 3B	Large donut sector in revised figure.
Patient-specific disease-stage	342	4151	0.08239	8.2	342 (8.2%)	Fig. 3B	Disease-stage dominant methylation-linked targets.
Shared early-maintained	360	4151	0.086726	8.7	360 (8.7%)	Fig. 3B	Shared between UCB model and patient C/G+ leukemia.

### Sheet: Table_S6C_DNAm_expr_patterns
Supplementary Table S6C. Region-aware DNAm-expression patterns for Figure 3C.
Counts summarize DMR-linked concordantly upregulated and downregulated genes by direction of expression change and methylation/regional pattern.
Expression_category	DNAm_expression_pattern	n	Fraction	Percent	Figure_panel
Concordant up	Up + promoter hypo	27	0.3	30	Fig. 3C
Concordant up	Up + promoter hyper + body/distal hyper	3	0.033333	3.3	Fig. 3C
Concordant up	Up + promoter hyper	13	0.144444	14.4	Fig. 3C
Concordant up	Up + body/distal hyper	19	0.211111	21.1	Fig. 3C
Concordant up	Other/mixed DMR pattern	28	0.311111	31.1	Fig. 3C
Concordant down	Other/mixed DMR pattern	136	0.222222	22.2	Fig. 3C
Concordant down	Down + promoter hyper	145	0.236928	23.7	Fig. 3C
Concordant down	Down + body/distal hypo	331	0.54085	54.1	Fig. 3C

### Sheet: Table_S6D_Representative_genes
Supplementary Table S6D. Representative gene-level DNAm-expression matrix for Figure 3E.
Values reflect patient and UCB DNAm/expression changes used for the selected DNAm-expression matrix
Blank cells indicate not detected or not represented in that comparison/source table.
Gene	Gene_class	Patient_DNAm_Δ_β value	Patient_DNAm_region	Patient_log2FC	CB_DNAm_difference_percent	CB_DNAm_region	CB_log2FC	Figure_panel
CPZ	Concordant early-maintained	0.156303	Promoter	4.88082	18.143	Promoter	5.93422	Fig. 3E
ITGA2B	Concordant early-maintained	0.263488	Gene body	3.75832	8	Intron	1.49756	Fig. 3E
GFRA3	Concordant early-maintained	0.126854	Promoter	4.14948	9.92172	Exon	1.27553	Fig. 3E
MED12L	Concordant early-maintained	0.145	Promoter	4.37864	18.5185	Intron	1.63352	Fig. 3E
ZMAT3	Concordant early-maintained	0.192	Promoter	1.22904	11.2903	Intron	2.18053	Fig. 3E
HPSE2	Patient-dominant disease-stage	0.250612	Promoter	11.4367			6.85832	Fig. 3E
DLX3	Patient-dominant disease-stage	0.229129	Promoter	11.7433			7.29726	Fig. 3E
CCND2	Patient-dominant disease-stage	0.173131	Promoter	2.45128			1.48935	Fig. 3E
ARID3B	Patient-dominant disease-stage	0.177915	Gene body	1.79802				Fig. 3E
PMAIP1	Patient-dominant disease-stage	0.240398	Promoter	1.52417				Fig. 3E
BBC3	Patient-dominant disease-stage	0.24283	Promoter	2.39758			1.2339	Fig. 3E
BOK	Patient-dominant disease-stage	0.126472	Promoter	3.07908	23.3333	Promoter		Fig. 3E
CHAC1	Patient-dominant disease-stage	0.14079	Promoter	3.22438			-1.66495	Fig. 3E

### Sheet: Table_S6E_Histone_summary
Supplementary Table S6E. Histone CUT&RUN remodeling summary for Fig. 3F-I.
Values summarize H3K27ac and H3K4me1 signal changes in C/G-transformed UCB-HSPCs relative to GFP controls.
Newly detectable percent is calculated among total regions; >2-fold and reduced-signal percentages are calculated among regions with baseline signal.
Histone_mark	Total_regions	Newly_detectable_regions	Newly_detectable_percent	Regions_with_baseline_signal	Greater_than_2fold_regions	Greater_than_2fold_percent_of_baseline	Reduced_signal_regions	Reduced_signal_percent_of_baseline	Median_signal_change	Figure_panel	Notes
H3K27ac	1755	621	0.353846	1134	363	0.320106	423	0.373016	approximately 3–4-fold increase	Fig. 3F,H	Focal activation/redistribution of H3K27ac in C/G-transformed UCB-HSPCs.
H3K4me1	42443	4552	0.10725	37891	12806	0.337969	2477	0.0653717	approximately 1.6-fold increase	Fig. 3G,I	Moderate but widespread remodeling/amplification of enhancer-associated H3K4me1.

### Sheet: Table_S6F_Histone_proximity
Supplementary Table S6F. H3K27ac/H3K4me1 peak-proximal hyper-DMR distance bins for Fig. 3J.
Peak-proximal hyper-DMRs were defined as C/G-induced hyper-DMRs located within 5 kb of the indicated histone mark peak.
Fractions are calculated among mark-proximal hyper-DMRs for each histone mark.
Mark	Distance_category	Count	Total_peak_positive	Fraction	Percent	Figure_panel
H3K27ac	Direct overlap	93	417	0.223022	22.3022	Fig. 3J
H3K27ac	>0–1 kb	94	417	0.22542	22.542	Fig. 3J
H3K27ac	>1–2 kb	61	417	0.146283	14.6283	Fig. 3J
H3K27ac	>2–5 kb	169	417	0.405276	40.5276	Fig. 3J
H3K4me1	Direct overlap	127	1411	0.0900071	9.00071	Fig. 3J
H3K4me1	>0–1 kb	338	1411	0.239546	23.9546	Fig. 3J
H3K4me1	>1–2 kb	305	1411	0.216159	21.6159	Fig. 3J
H3K4me1	>2–5 kb	641	1411	0.454288	45.4288	Fig. 3J
