## Supplementary material for "CBFA2T3–GLIS2 establishes transcriptionally permissive enhancer hypermethylation associated with venetoclax response in pediatric AML": Figure 5 supplementary table

### Sheet: README
Workbook	Supplementary Table S7. Active/primed hypermethylated CREs are embedded in ERG/ETS-like motif-defined regulatory neighborhoods
Manuscript section	Active/primed hypermethylated CREs are embedded in ERG/ETS-like regulatory neighborhoods
Table S7A	Motif enrichment classes for active/primed C/G-transformed UCB hyper-DMRs shown in Fig. 5A.
Table S7B	ERG/ETS-like motif proximity to active/primed C/G-transformed UCB hyper-DMRs shown in Fig. 5B.
Table S7C	ERG/ETS-like motif proximity to active/primed patient hyper-DMR-like clusters shown in Fig. 5C, including gap ≤200 bp sensitivity analysis.
Interpretation note	ERG/ETS-like motif enrichment indicates motif architecture and does not by itself establish direct ERG occupancy.

### Sheet: Table_S7A_Motif_enrichment
Supplementary Table S7A. Motif enrichment classes for active/primed C/G-transformed UCB hyper-DMRs.
Known motif enrichment was performed on C/G-transformed UCB hyper-DMRs located within 5 kb of H3K27ac or H3K4me1 peaks.
ETS motifs are interpreted as ERG/ETS-like regulatory architecture, not direct evidence of ERG occupancy.
Motif name	Motif family	P value	q value	Motif-positive hyper-DMRs (%)	Expression-supported candidate	Interpretation	Figure panel
ERG/ETS-like	ETS	1.0e-07	<1e-4	6.8%	ERG, up in C/G-transformed UCB	Motif architecture; not direct ERG occupancy	Fig. 5A
ETS/ELF/SpiB	ETS	1.0e-04	4.4e-03	3%	ELF1/ELF4 stable; SPIB down	ETS-family motif class	Fig. 5A
AP-1/JUN	bZIP	1.0e-03	6.2e-03	2.7%	Not prioritized in C/G-UCB	Motif class not prioritized	Fig. 5A
FOS/FRA/JUNB	bZIP	1.0e-03	1.8e-02	3.2%	Not prioritized in C/G-UCB	Motif class not prioritized	Fig. 5A
HOX/MEIS	Homeobox	1.0e-04	4.4e-03	7.8%	Developmental/contextual	Developmental/contextual motif class	Fig. 5A
CTCF/ZNF	Zinc finger	1.0e-05	5.0e-04	38.6%	Architectural; CTCF down	Architectural motif class	Fig. 5A

### Sheet: Table_S7B_CB_motif_proximity
Supplementary Table S7B. ERG/ETS-like motif proximity to active/primed C/G-transformed UCB hyper-DMRs.
Active/primed C/G-transformed UCB hyper-DMRs were defined as C/G-induced hyper-DMRs located within 5 kb of H3K27ac or H3K4me1 peaks.
Percentages are calculated relative to 1,583 active/primed C/G-transformed UCB hyper-DMRs.
Dataset	Total regions	Distance threshold	Motif-positive regions	Percent	Figure panel
Active/primed C/G-transformed UCB hyper-DMRs	1583	250 bp	297	18.8	Fig. 5B
Active/primed C/G-transformed UCB hyper-DMRs	1583	1 kb	615	38.9	Fig. 5B
Active/primed C/G-transformed UCB hyper-DMRs	1583	5 kb	1420	89.7	Fig. 5B

### Sheet: Table_S7C_patient_motif_proximi
Supplementary Table S7C. ERG/ETS-like motif proximity to active/primed C/G⁺ pAML hyper-DMR-like CpG clusters.
Patient hypermethylated DMCs were collapsed into DMR-like CpG clusters and restricted to clusters within 5 kb of M07e H3K27ac or H3K4me1 peaks.
The gap <=200 bp definition is included as a sensitivity analysis.
Dataset	Cluster definition	Total clusters	Distance threshold	Motif-positive clusters	Percent	Figure panel
Active/primed C/G⁺ pAML hyper-DMR-like CpG clusters	gap <=100 bp, >=2 DMCs	7974	250 bp	1162	14.6	Fig. 5C
Active/primed C/G⁺ pAML hyper-DMR-like CpG clusters	gap <=100 bp, >=2 DMCs	7974	1 kb	3021	37.9	Fig. 5C
Active/primed C/G⁺ pAML hyper-DMR-like CpG clusters	gap <=100 bp, >=2 DMCs	7974	5 kb	6835	85.7	Fig. 5C
Active/primed C/G⁺ pAML hyper-DMR-like CpG clusters	gap <=200 bp, >=2 DMCs sensitivity	9728	250 bp	1578	16.2	Fig. 5C sensitivity overlay
Active/primed C/G⁺ pAML hyper-DMR-like CpG clusters	gap <=200 bp, >=2 DMCs sensitivity	9728	1 kb	3805	39.1	Fig. 5C sensitivity overlay
Active/primed C/G⁺ pAML hyper-DMR-like CpG clusters	gap <=200 bp, >=2 DMCs sensitivity	9728	5 kb	8386	86.2	Fig. 5C sensitivity overlay
