## Supplementary material for "CBFA2T3–GLIS2 establishes transcriptionally permissive enhancer hypermethylation associated with venetoclax response in pediatric AML": Figure 6 supplementary table

### Sheet: README
Workbook	Description (Reagents, constructs, antibodies, and oligonucleotides supporting Figure 6)
Manuscript section	Figure 6: C/G-induced DNMT3B supports HPSE2 promoter-proximal methylation and expression without global 5mC depletion
Table S8A	Constructs and selection/sorting information for HEK-293T lentiviral expression experiments.
Table S8B	Antibodies tested or used for Figure 6 immunoblotting.
Table S8C	HPSE2 pyrosequencing amplicon coordinates, CpG sites, and primers.
Table S8D	RT-qPCR primers and assay information for HPSE2 expression normalized to ATP5B.

### Sheet: Table_S8A_Constructs
Supplementary Table S8A. Lentiviral constructs and selection/sorting information for Figure 6.
Constructs used to test C/G-dependent regulation of DNMT3B in HEK-293T cells.
Construct	Source	Backbone / plasmid source	Insert / coding sequence summary	Selection or enrichment	Selection concentration	Selection/sorting details	Sequence verified	Cell system	Figure_panel
FLAG-GFP control	Addgene	Flag-GFP-HRP-TM_pLX304 #202021	Full unmodified plasmid used as control	Blasticidin	15 µg/mL	Cells were selected before immunoblotting and maintained under blasticidin selection.	Full unmodified Addgene plasmid used; not modified in this study.	HEK-293T lentiviral transduction	Fig. 6A-C
FLAG-CBFA2T3–GLIS2 (C/G)	VectorBuilder	pLV[Exp]-{MNDp}>3xFLAG/{CBFA2T3-GLIS2}:{hPGK+Kozak}:EGFP	FLAG-tagged intact CBFA2T3–GLIS2 fusion	GFP sorting	N/A	GFP-positive cells were sorted twice, selecting the brightest 10% GFP-positive cells; cells were sorted before immunoblotting.	Custom synthesized and sequence-verified by VectorBuilder.	HEK-293T lentiviral transduction	Fig. 6A-C
FLAG-C/G ΔNHR2/ΔZF2-ZF4	VectorBuilder	pLV[Exp]-{MNDp}>3xFLAG/{CBFA2T3-GLIS2(Delete NHR2/zinc finger)}-hPGK>EGFP/Puro	FLAG-tagged C/G mutant lacking CBFA2T3 NHR2 and GLIS2 ZF2-ZF4 domains	Puromycin	1 µg/mL	Cells were selected until viable selected cells proliferated and maintained under puromycin selection; cells were selected before immunoblotting.	Custom synthesized and sequence-verified by VectorBuilder.	HEK-293T lentiviral transduction	Fig. 6A-C
gRNA-resistant DNMT3B rescue ORF	VectorBuilder	pLV[Exp]-mCherry-EF1A>{hDNMT3B[NM_006892.4] gRNA co_H}/3xFLAG	3×FLAG-tagged DNMT3B ORF with silent mutations across sgRNA target site and PAM-disrupting mutation	mCherry sorting	N/A	mCherry-positive cells were sorted twice, selecting the brightest 10% mCherry-positive cells; cells were sorted before immunoblotting.	Custom synthesized and sequence-verified by VectorBuilder.	M07e lentiviral transduction	Fig. 6D-I

### Sheet: Table_S8B_Antibodies
Supplementary Table S8B. Antibodies tested or used for Figure 6 immunoblotting and partially Fig. 8
Target	Antibody name / clone	Host / type	Vendor	Catalog number	Application	Dilution	Figure_panel	Notes / items to confirm
DYKDDDDK/FLAG	Anti-FLAG antibody	Rabbit Monoclonal	Cell Signaling Technology	14793	WB	1:1000	Fig. 6B
DNMT1	DNMT1 (D63A6) XP® Rabbit mAb	Rabbit monoclonal	Cell Signaling Technology	5032	WB, Co-IP detection	1:1000	Fig. 6C, Fig. 8A,B
DNMT3A	DNMT3A Rabbit mAb	Rabbit monoclonal	abcam	ab188470	WB	1:2000	Fig. 6C, Fig. 8A
DNMT3B	DNMT3B (E8A8A) XP® Rabbit mAb	Rabbit monoclonal	Cell Signaling Technology	57868	WB	1:1000	Fig. 6C,D
TET1	TET1 (E5F1O) Rabbit Monoclonal Antibody	Rabbit monoclonal	Cell Signaling Technology	40142	WB	1:1000	Fig. 6C
TET2	TET2 (D6C7K) Rabbit Monoclonal Antibody	Rabbit monoclonal	Cell Signaling Technology	36449	WB	1:1000	Not shown	Tested in HEK-293T lysates; no reliable detectable signal under assay conditions; not used for interpretation.
TET3	TET3 (E6J8A) Rabbit Monoclonal Antibody	Rabbit monoclonal	Cell Signaling Technology	99980	WB	1:1000	Not shown	Tested in HEK-293T lysates; no reliable detectable signal under assay conditions; not used for interpretation.
UHRF1	Recombinant Anti-UHRF1 antibody [EPR18803-11]	Rabbit monoclonal	Cell Signaling Technology	12387	WB	1:1000	Fig. 6C
UHRF1	Recombinant anti-UHRF1 [EPR18803-11]	Rabbit monoclonal	abcam	ab213223	IP		Fig. 8B
β-actin	β-Actin Antibody	Rabbit monoclonal	Cell Signaling Technology	4970	WB	1:1000	Fig. 6B-D
Secondary antibody	HRP-conjugated secondary antibody	Goat	Cell Signaling Technology	7074	WB	1:1000	Fig. 6B-D

### Sheet: Table_S8C_HPSE2_pyroseq
Supplementary Table S8C. HPSE2 pyrosequencing amplicons and primers for Figure 6F-H.
HPSE2 upstream promoter-proximal regions assayed by pyrosequencing in M07e WT, DNMT3B-KO, and DNMT3B-rescue cells.
Region	CpG_count	Quantified_CpG_span_bp	hg38_coordinates	CpG_positions_hg38	Forward_primer_5to3	Reverse_primer_5to3	Sequencing_primer_5to3	Biotinylated_primer	Figure_panel	Notes
HPSE2 Region 1 / Cluster 1	6	125	chr10:99,235,833-99,236,390	chr10:99,236,084; chr10:99,236,106; chr10:99,236,113; chr10:99,236,119; chr10:99,236,186; chr10:99,236,209.	TAGTGTTTTGGTGTTGGTGGA	5-bios/AAAAATACAACCCCACCCTTTTCTCC	GAATTTAAGTTTTTAGTTAGTTTT	Reverse	Fig. 6F,G	CpG-1 was not detected (ND) and was excluded from statistical testing.
HPSE2 Region 2 / Cluster 2	4	444	chr10:99,236,772-99,237,316	chr10:99,236,822; chr10:99,236,990; chr10:99,237,068; chr10:99,237,266	AGTGTTAGATGGGATTATAGTGA	5-bios/ACAAACTATACCTAATCCCTTTCC	AGATGGGATTATAGTGATATT	Reverse	Fig. 6F,H

### Sheet: Table_S8D_qPCR_primers
Supplementary Table S8D. RT-qPCR primers and assay information for Figure 6I.
Gene	Assay	Forward_primer_5to3	Reverse_primer_5to3	Normalization / role	cDNA_synthesis_kit	Analysis_method	n	Data_display	Statistics	Figure_panel
HPSE2	qRT-qPCR	GTGGTCAAGGTGATGGACTTCC	TGGTCACCACACCTTCAAGCCA	Target gene	iScript™ cDNA Synthesis Kit, Bio-Rad, 1708890	ΔΔCt	3	Mean ± SEM	ANOVA	Fig. 6I
ATP5B	qRT-qPCR	TCATGCTGAGGCTCCAGAGTTC	ACAGTCTTGCCAACTCCAGCAC	Reference gene	iScript™ cDNA Synthesis Kit, Bio-Rad, 1708890	ΔΔCt	3	Mean ± SEM	ANOVA	Fig. 6I
